# Detection and characterization of copy number variants based on whole-genome sequencing by DNBSEQ platforms

**DOI:** 10.1101/786962

**Authors:** Junhua Rao, Lihua Peng, Fang Chen, Hui Jiang, Chunyu Geng, Xia Zhao, Xin Liu, Xinming Liang, Feng Mu

**Affiliations:** MGI, BGI-Shenzhen, Shenzhen 518083, China; BGI-Shenzhen, Shenzhen 518083, China; BGI-Qingdao, BGI-Shenzhen, Qingdao 266555 Shandong, China; MGI-Wuhan, BGI-Shenzhen, Wuhan 430074, China

## Abstract

**Background:** Next-generation sequence (NGS) has rapidly developed in past years which makes whole-genome sequencing (WGS) becoming a more cost- and time-efficient choice in wide range of biological researches. We usually focus on some variant detection via WGS data, such as detection of single nucleotide polymorphism (SNP), insertion and deletion (Indel) and copy number variant (CNV), which playing an important role in many human diseases. However, the feasibility of CNV detection based on WGS by DNBSEQ™ platforms was unclear. We systematically analysed the genome-wide CNV detection power of DNBSEQ™ platforms and Illumina platforms on NA12878 with five commonly used tools, respectively.

**Results:** DNBSEQ™ platforms showed stable ability to detect slighter more CNVs on genome-wide (average 1.24-fold than Illumina platforms). Then, CNVs based on DNBSEQ™ platforms and Illumina platforms were evaluated with two public benchmarks of NA12878, respectively. DNBSEQ™ and Illumina platforms showed similar sensitivities and precisions on both two benchmarks. Further, the difference between tools for CNV detection was analyzed, and indicated the selection of tool for CNV detection could affected the CNV performance, such as count, distribution, sensitivity and precision.

**Conclusion:** The major contribution of this paper is providing a comprehensive guide for CNV detection based on WGS by DNBSEQ™ platforms for the first time.
