## Supplementary Table S1 for "Detection and characterization of copy number variants based on whole-genome sequencing by DNBSEQ platforms"

### Sheet: Sheet1
Name	Strategy	Input	SampleType	Year	Version	Language	Description	Reference	URL	Cite
BreakDancer	ReadPair	BAM	single-sample	2009	1.4.5	Perl/C++	a clustering-based approach, only uses unique mapped reads and therefore is not able to detect CNVs in low complexity repetitive regions	Chen K, Wallis JW, McLellan MD, et al. BreakDancer: An algorithm for high resolution mapping of genomic structural variation. Nature methods. 2009;6(9):677-681. doi:10.1038/nmeth.1363.	http://gmt.genome.wustl.edu/packages/breakdancer/	938
PEMer	ReadPair	FASTA	single-sample	2009		Perl/Python	utilizes a clustering based strategy to detect SVs/CNVs and is applicable to serveral different next-generation DNA sequencing platform	Korbel JO, Abyzov A, Mu XJ, et al. PEMer: a computational framework with simulation-based error models for inferring genomic structural variants from massive paired-end sequencing data. Genome Biology. 2009;10(2):R23. doi:10.1186/gb-2009-10-2-r23.	http://sv.gersteinlab.org/pemer/	235
VariantionHunter	ReadPair	DIVET	single-sample	2010		C	a complete and novel formulation to discover both loci and classes of transposons inserted into genomes sequenced with high-throughput sequencing technologies.	Hormozdiari F, Hajirasouliha I, Dao P, et al. Next-generation VariationHunter: combinatorial algorithms for transposon insertion discovery. Bioinformatics. 2010;26(12):i350-i357. doi:10.1093/bioinformatics/btq216.	http://compbio.cs.sfu.ca/strvar.htm	200
commonLAW	ReadPair	BAM	multiple-samples	2011		C++	a maximum parsimony, compares all the samples to a reference genome simultaneously to obtain more accurate SVs approach	Hormozdiari F, Hajirasouliha I, McPherson A, Eichler EE, Sahinalp SC. Simultaneous structural variation discovery among multiple paired-end sequenced genomes. Genome Research. 2011;21(12):2203-2212. doi:10.1101/gr.120501.111.	http://compbio.cs.sfu.ca/strvar.htm	61
GASV	ReadPair	BAM		2009		Java	This approach represents the uncertainty in measurement of a structural variant as a polygon in the plane, and identifies measurements supporting the same variant by computing intersections of polygons.	Sindi S, Helman E, Bashir A, Raphael BJ. A geometric approach for classification and comparison of structural variants. Bioinformatics. 2009;25(12):i222-i230. doi:10.1093/bioinformatics/btp208.	http://code.google.com/p/gasv	154
AGE	SplitRead	FASTA	single-sample	2011	v0.4	C++	Using a local alignment algorithm similar to Smith-Waterman, AGE can simultaneously align two sequences accurately.	Abyzov A, Gerstein M. AGE: defining breakpoints of genomic structural variants at single-nucleotide resolution, through optimal alignments with gap excision.Bioinformatics. 2011;27(5):595-603. doi:10.1093/bioinformatics/btq713.	http://sv.gersteinlab.org/age	81
Pindel	SplitRead	BAM	single-sample	2009	0.2.5b9, 20160729	C	a pattern growth approach, to detect breakpoints of large deletions and medium-sized insertions from paired-end short reads	Ye K, Schulz MH, Long Q, Apweiler R, Ning Z. Pindel: a pattern growth approach to detect break points of large deletions and medium sized insertions from paired-end short reads. Bioinformatics. 2009;25(21):2865-2871. doi:10.1093/bioinformatics/btp394.	http://gmt.genome.wustl.edu/packages/pindel/	1060
SLOPE	SplitRead	SAM	single-sample	2010		C++	detect structural variants from targeted short-DNA reads, has good performance to pinpoint translocation events by focusing on small, targeted genomic regions	Haley J. Abel, Eric J. Duncavage, Nils Becker, Jon R. Armstrong, Vincent J. Magrini, John D. Pfeifer; SLOPE: a quick and accurate method for locating non-SNP structural variation from targeted next-generation sequence data, Bioinformatics, Volume 26, Issue 21, 1 November 2010, Pages 2684–2688	http://www-genepi.med.utah.edu/suppl/SLOPE	49
Gustaf	SplitRead	FASTA	single-sample	2014	1.0.0	C++	is based on multi-split SVdetection tool that detects all classes of SVs that are ≥30 bp length.	Trappe, K., Emde, A.-K., Ehrlich, H.-C., Reinert, K. (2014). Gustaf: Detecting and correctly classifiying SVs in the NGS twilight zone. Bioinformatics.	http://www.seqan.de/projects/gustaf/	23
PRISM	SplitRead	BAM		2012	1.1.6, 20131229	C	uses a split-alignment approach informed by the mapping of paired-end reads, hence enabling breakpoint identification of multiple SV types, including arbitrary-sized inversions, deletions and tandem duplications.	Jiang,Y.,Wang,Y.,andBrudno,M.(2012).PRISM:pair-readinformedsplit-readmappingforbase-pairleveldetectionofinsertion,deletionandstructural variants. Bioinformatics 28, 2576–2583.doi:10.1093/bioinformatics/bts484	http://compbio.cs.toronto.edu/prism/	74
SVseq2	SplitRead	BAM		2012		C++	supports INDEL calling from low-coverage sequence data, infersa focal region, using the discordant read analysis.	Zhang J, Wang J, Wu Y. An improved approach for accurate and efficient calling of structural variations with low-coverage sequence data. BMC Bioinformatics. 2012;13(Suppl 6):S6. doi:10.1186/1471-2105-13-S6-S6.	http://www.engr.uconn.edu/∼jiz08001/svseq2.html	50
SegSeq	ReadDepth	position	case-control	2009	1.0.1	Matlab	identifies the boundaries of DNA fragments with changed copy numbers by using CBS algorithm between tumor with normal in cancer research	Chiang DY, Getz G, Jaffe DB, et al. High-resolution mapping of copy-number alterations with massively parallel sequencing. Nature methods. 2009;6(1):99-103. doi:10.1038/nmeth.1276.	http://portals.broadinstitute.org/cgi-bin/cancer/publications/pub_paper.cgi?mode=view&paper_id=182	477
CNV-seq	ReadDepth	position	case-control	2009		Perl/R	uses the read coverage of the data and calculates the best window size in which copy ratios between the case and control are significantly different.	Xie C, Tammi MT. CNV-seq, a new method to detect copy number variation using high-throughput sequencing. BMC Bioinformatics. 2009;10:80. doi:10.1186/1471-2105-10-80.	http://tiger.dbs.nus.edu.sg/CNV-seq/	402
RDXplorer	ReadDepth	BAM	multiple-samples	2009	3.2, 20110324	Python/Shell	proposed a novel algorithm using significance testing called EWT (Event-Wise Testing), which provides a high resolution for CNV detection using 100-bp windows	Yoon S, Xuan Z, Makarov V, Ye K, Sebat J. Sensitive and accurate detection of copy number variants using read depth of coverage. Genome Research. 2009;19(9):1586-1592. doi:10.1101/gr.092981.109.	http://rdxplorer.sourceforge.net/	452
BIC-seq	ReadDepth	BAM	case-control	2011		Perl/R	Using the Bayesian information criterion to detect CNVs based on uniquely mapped reads	Xi R, Hadjipanayis AG, Luquette LJ, et al. Copy number variation detection in whole-genome sequencing data using the Bayesian information criterion. Proceedings of the National Academy of Sciences of the United States of America. 2011;108(46):E1128-E1136. doi:10.1073/pnas.1110574108.	http://compbio.med.harvard.edu/Supplements/PNAS11.html	154
CNAseg	ReadDepth	BAM	case-control	2010		R	uses depth of coverage to estimate copy number states and flowcell-to-flowcell variability in cancer and normal samples to control the false positive rate	Ivakhno S, Royce T, Cox AJ, Evers DJ, Cheetham RK, Tavare S: CNAseg–a novel framework for identification of copy number changes in cancer from second-generation sequencing data. Bioinformatics 2010, 26:3051-3058.	http://www.compbio.group.cam.ac.uk/software/cnaseg	89
cm.MOPS	ReadDepth	BAM	multiple-samples	2012	1.24.0	R	proposed a data processing pipeline using a mixture of Poisson models to reduce the FDR in CNV detection	Klambauer G, Schwarzbauer K, Mayr A, et al. cn.MOPS: mixture of Poissons for discovering copy number variations in next-generation sequencing data with a low false discovery rate. Nucleic Acids Research. 2012;40(9):e69. doi:10.1093/nar/gks003.	http://www.bioinf.jku.at/software/cnmops/	200
JointSLM	ReadDepth	BAM	multiple-samples	2011		R	allows to analyse DOC signals from multiple samples simultaneously for the identification of common DNA events (recurrent CNVs) across individuals.	Magi A, Benelli M, Yoon S, Roviello F, Torricelli F. Detecting common copy number variants in high-throughput sequencing data by using JointSLM algorithm. Nucleic Acids Research. 2011;39(10):e65. doi:10.1093/nar/gkr068.	http://nar.oxfordjournals.org/content/suppl/2011/02/16/gkr068.DC1/JointSLM_R_Package.zip	62
ReadDepth	ReadDepth	BED	single-sample	2011		R	Using a binning procedure, readDepth calls copy number variants based on sequence depth, and then invokes a circular binary segmentation algorithm to call segment boundaries.	Miller CA, Hampton O, Coarfa C, Milosavljevic A. ReadDepth: A Parallel R Package for Detecting Copy Number Alterations from Short Sequencing Reads. Aerts S, ed. PLoS ONE. 2011;6(1):e16327. doi:10.1371/journal.pone.0016327.	https://github.com/chrisamiller/readDepth	135
rSW-seq	ReadDepth	position	case-control	2010		C	a method for identification of copy number alterations in a tumor genome compared to its matched control, based on application of Smith-Waterman algorithm to single-end sequencing data	Kim T-M, Luquette LJ, Xi R, Park PJ. rSW-seq: Algorithm for detection of copy number alterations in deep sequencing data. BMC Bioinformatics. 2010;11:432. doi:10.1186/1471-2105-11-432.	http://compbio.med.harvard.edu/Supplements/BMCBioinfo10-2. html	48
CNVnator	ReadDepth	BAM	single-sample	2011	v0.3.3, 20161128	C++	based on combining the established mean-shift approach with additional refinements (multiple-bandwidth partitioning and GC correction) to broaden the range of discovered CNVs	Abyzov A, Urban AE, Snyder M, Gerstein M. CNVnator: An approach to discover, genotype, and characterize typical and atypical CNVs from family and population genome sequencing. Genome Research. 2011;21(6):974-984. doi:10.1101/gr.114876.110.	http://sv.gersteinlab.org/cnvnator/	548
CNVnorm	ReadDepth	position	case-control	2012	1.25.0	R	Identifying contamination level with normal cells	Gusnanto A, Wood HM, Pawitan Y, Rabbitts P, Berri S: Correcting for cancer genome size and tumour cell content enables better estimation of copy number alterations from next-generation sequence data. Bioinformatics 2012, 28:40-47.	http://www.precancer.leeds.ac.uk/cnanorm	101
CMDS	ReadDepth	position	multiple-samples	2010		C	directly analyzes the intensity ratio data to identify RCNAs across a large set of samples, with no prior need of single-sample analysis.	Zhang Q, Ding L, Larson DE, et al. CMDS: a population-based method for identifying recurrent DNA copy number aberrations in cancer from high-resolution data. Bioinformatics. 2010;26(4):464-469. doi:10.1093/bioinformatics/btp708.	https://dsgweb.wustl.edu/qunyuan/software/cmds	50
mrCaNaVar	ReadDepth	SAM	single-sample	2009	v0.51, 20130904	C	A tool to detect large segmental duplications and insertions	Alkan C, Kidd JM, Marques-Bonet T, et al. Personalized Copy-Number and Segmental Duplication Maps using Next-Generation Sequencing. Nature genetics. 2009;41(10):1061-1067. doi:10.1038/ng.437.	http://mrcanavar.sourceforge.net/	613
CNVrd2	ReadDepth		multiple-samples	2014	1.16.0	R	first uses observed read-count ratios to refine segmentation results in one population. Then a linear regression model is applied to adjust the results across multiple populations, in combination with a Bayesian normal mixture model to cluster segmentation scores into groups for individual CN counts.	Nguyen HT, Merriman TR, Black MA. The CNVrd2 package: measurement of copy number at complex loci using high-throughput sequencing data. Frontiers in Genetics. 2014;5:248. doi:10.3389/fgene.2014.00248.	http://www.bioconductor.org/packages/release/bioc/html/CNVrd2.html	11
ERDS	ReadDepth		single-sample	2012	1.1	Perl/C	combines read depth, paired-end information, and polymorphism data primarily by using a paired Hidden Markov Model (HMM). Via different procedures, ERDS can identify CNVs that are in uniquely mappable regions of the genome as well as those that are not.	Zhu M, Need AC, Han Y, et al. Using ERDS to Infer Copy-Number Variants in High-Coverage Genomes. American Journal of Human Genetics. 2012;91(3):408-421. doi:10.1016/j.ajhg.2012.07.004.	http://www.utahresearch.org/mingfuzhu/erds/	54
Magnolya	Assembly	FASTA	multiple-samples	2012	0.15	Python	estimates copy numbers from two or more samples by utilizing a Poisson mixture model	Nijkamp JF, van den Broek MA, Geertman JM, Reinders MJ, Daran JM, de Ridder D: De novo detection of copy number variation by co-assembly. Bioinformatics 2012.	https://sourceforge.net/projects/magnolya/	36
Cortex assembler	Assembly	FASTA	multiple-samples	2012		C	Using alignment of de novo assembled genome to build de Bruijn graph to detect SVs	Iqbal Z, Caccamo M, Turner I, Flicek P, McVean G. De novo assembly and genotyping of variants using colored de Bruijn graphs. Nature genetics. 2012;44(2):226-232. doi:10.1038/ng.1028.	http://cortexassembler.sourceforge.net/	358
NovelSeq	RP+AS	FASTA/SAM		2010		C	a computational framework to discover the content and location of long novel sequence insertions using paired-end sequencing data generated by the next-generation sequencing platforms	Hajirasouliha I, Hormozdiari F, Alkan C, et al. Detection and characterization of novel sequence insertions using paired-end next-generation sequencing. Bioinformatics. 2010;26(10):1277-1283. doi:10.1093/bioinformatics/btq152.	http://compbio.cs.sfu.ca/strvar.htm	96
HYDRA	RP+AS	BAM	multiple-samples	2010	v0.5.3, 20100820	Python	applies a soft clustering approach to identify putative SVs and breakpoints and therefore has the potential to be very useful to identify SVs in repeat and duplication regions in the human genome.	Quinlan AR, Clark RA, Sokolova S, et al. Genome-wide mapping and assembly of structural variant breakpoints in the mouse genome. Genome Research. 2010;20(5):623-635. doi:10.1101/gr.102970.109.	https://code.google.com/archive/p/hydra-sv/	219
CNVer	RP+RD	BAM	single-sample	2010	0.8.1	Perl/C++	a method for CNV detection that supplements the depth-of-coverage with paired-end mapping information, where matepairs mapping discordantly to the reference serve to indicate the presence of variation	Medvedev P, Fiume M, Dzamba M, Smith T, Brudno M. Detecting copy number variation with mated short reads. Genome Research. 2010;20(11):1613-1622. doi:10.1101/gr.106344.110.	http://compbio.cs.toronto.edu/CNVer/	146
GASVPro	RP+RD	BAM	single-sample	2012	0.9, 20120319	C++	an algorithm combining both paired read and read depth signals into a probabilistic model that can analyze multiple alignments of reads	Sindi SS, Önal S, Peng LC, Wu H-T, Raphael BJ. An integrative probabilistic model for identification of structural variation in sequencing data. Genome Biology. 2012;13(3):R22. doi:10.1186/gb-2012-13-3-r22.	https://code.google.com/archive/p/gasv/	118
GenomeSTRiP	RP+RD	BAM	multiple-samples	2011		Java/R	an analytical framework for characterizing genome deletion polymorphism in populations, using sequence data that are distributed across hundreds or thousands of genomes	Handsaker RE, Korn JM, Nemesh J, McCarroll SA. Discovery and genotyping of genome structural polymorphism by sequencing on a population scale. Nature genetics. 2011;43(3):269-276. doi:10.1038/ng.768.	http://www.broadinstitute.org/software/genomestrip/	252
SVDetect	RP+RD	BAM	case-control	2010	0.8b, 20130122	Perl	Applying both sliding-window and clustering strategies, we use anomalously mapped read pairs provided by current short read aligners to localize genomic rearrangements and classify them according to their type, e.g. large insertions–deletions, inversions, duplications and balanced or unbalanced inter-chromosomal translocations	Zeitouni B, Boeva V, Janoueix-Lerosey I, et al. SVDetect: a tool to identify genomic structural variations from paired-end and mate-pair sequencing data. Bioinformatics. 2010;26(15):1895-1896. doi:10.1093/bioinformatics/btq293.	http://svdetect.sourceforge.net/Site/Home.html	156
inGAP-sv	RP+RD	FASTA/SAM	single-sample	2011		Java	utilizes both PEM and coverage of depth strategies to identify different types of SVs	Qi J, Zhao F. inGAP-sv: a novel scheme to identify and visualize structural variation from paired end mapping data. Nucleic Acids Research. 2011;39(Web Server issue):W567-W575. doi:10.1093/nar/gkr506.	http://ingap.sourceforge.net/	64
Svseq	RP+SR	FASTQ/BAM	multiple-samples	2011	0.1	C	finding deletions with exact breakpoints from low-coverage next-generation sequencing data	Zhang J, Wu Y: SVseq: an approach for detecting exact breakpoints of deletions with low-coverage sequence data. Bioinformatics 2011, 27:3228-3234.	http://www.engr.uconn.edu/~jiz08001/svseq.html	35
cnvHiTSeq	RP+RD+SR	BAM	multiple-samples	2012	0.1.2, 20130530	Java	an integrative approach to sequencing-based CNV detection and genotyping that jointly models all available NGS features at the population level	Bellos E, Johnson MR, M Coin LJ. cnvHiTSeq: integrative models for high-resolution copy number variation detection and genotyping using population sequencing data. Genome Biology. 2012;13(12):R120. doi:10.1186/gb-2012-13-12-r120.	https://sourceforge.net/projects/cnvhitseq/	25
Clever-sv	RP+SR	BAM	triple-samples	2013		C++	an approach that accurately discovers and genotypes indels longer than 30 bp from contemporary NGS reads with a special focus on family data	Marschall T, Hajirasouliha I, Schönhuth A. MATE-CLEVER: Mendelian-inheritance-aware discovery and genotyping of midsize and long indels. Bioinformatics. 2013;29(24):3143-3150. doi:10.1093/bioinformatics/btt556.	https://code.google.com/p/clever-sv	43
DELLY	RP+SR	BAM	single-sample	2012	0.7.8	C++/R	integrates short insert paired-ends, long-range mate-pairs and split-read alignments to accurately delineate genomic rearrangements at single-nucleotide resolution	Rausch T, Zichner T, Schlattl A, Stütz AM, Benes V, Korbel JO. DELLY: structural variant discovery by integrated paired-end and split-read analysis. Bioinformatics. 2012;28(18):i333-i339. doi:10.1093/bioinformatics/bts378.	https://github.com/dellytools/delly	478
Gindel	RP+RD+SR	BAM	multiple-samples	2014		C++	a new indel genotype calling approach from low coverage population sequence reads that not only works for insertions and both short and long deletions	Chu C, Zhang J, Wu Y. GINDEL: Accurate Genotype Calling of Insertions and Deletions from Low Coverage Population Sequence Reads. Belshaw R, ed. PLoS ONE. 2014;9(11):e113324. doi:10.1371/journal.pone.0113324.	https://sourceforge.net/projects/gindel/	10
LUMPY	RP+RD+SR	BAM	single-sample	2014	0.2.13	C++	a novel and general probabilistic SV discovery framework that naturally integrates multiple SV detection signals, including those generated from read alignments or prior evidence, and that can readily adapt to any additional source of evidence that may become available with future technological advances	Layer RM, Chiang C, Quinlan AR, Hall IM. LUMPY: a probabilistic framework for structural variant discovery. Genome Biology. 2014;15(6):R84. doi:10.1186/gb-2014-15-6-r84.	https://github.com/arq5x/lumpy-sv	247
PSCC	RP+RD	BAM	multiple-samples	2014		Perl	a new bioinformatics method to detect CNVs using population-scale LCS	Li X, Chen S, Xie W, et al. PSCC: Sensitive and Reliable Population-Scale Copy Number Variation Detection Method Based on Low Coverage Sequencing. Torkamani A, ed. PLoS ONE. 2014;9(1):e85096. doi:10.1371/journal.pone.0085096.	http://public.genomics.org.cn/BGI/PSCC/	14
SoftSearch	RP+SR	BAM	single-sample	2013		Perl	utilizes SR and RP strategies for detecting SVs to increase sensitivity	Hart SN, Sarangi V, Moore R, et al. SoftSearch: Integration of Multiple Sequence Features to Identify Breakpoints of Structural Variations. Tang H, ed. PLoS ONE. 2013;8(12):e83356. doi:10.1371/journal.pone.0083356.	https://code.google.com/p/softsearch	29
CNVcaller		BAM	multiple-samples	2017	0.1	Perl/Python		Wang X, Zheng Z, Cai Y, et al. CNVcaller: highly efficient and widely applicable software for detecting copy number variations in large populations. GigaScience. 2017;6(12):1-12. doi:10.1093/gigascience/gix115.	https://github.com/JiangYuLab/CNVcaller	0
