## Supplementary Table S2 for "Detection and characterization of copy number variants based on whole-genome sequencing by DNBSEQ platforms"

### Sheet: Sheet1
Platform	Sample	Length	Strategy	Site	ERR	CNSA_DataID	Description	Web
BGISEQ-500	BGISEQ-500_PE100	PE100	PCR	Gigadb	ERR1799697 ERR1799698	-	updated PE100 data for datanote	http://gigadb.org/dataset/100274
BGISEQ-500	BGISEQ-500_PE150-1	PE150	PCR	CNSA	ERR2618717	CNX0001345	the 1st NA12878 PE150 dataset from BGISEQ-500	https://db.cngb.org/search/experiment/CNX0001345/
BGISEQ-500	BGISEQ-500_PE150-2	PE150	PCR	CNSA	ERR2438054	CNX0001346	the 2nd NA12878 PE150 dataset from BGISEQ-500	https://db.cngb.org/search/experiment/CNX0001346/
DNBSEQ-G400	DNBSEQ-G400_PE100	PE100	PCR	CNSA	-	CNX0001989	a demo data of NA12878 WGS PE100 from MGISEQ-2000	https://db.cngb.org/search/experiment/CNX0001989/
DNBSEQ-G400	DNBSEQ-G400_PE150_PCR-1	PE150	PCR	CNSA	-	CNX0023580	the 1st demo data of NA12878 PCR WGS PE150 from MGISEQ-2000	https://db.cngb.org/search/experiment/CNX0023580/
DNBSEQ-G400	DNBSEQ-G400_PE150_PCR-2	PE150	PCR	CNSA	-	CNX0023581	the 2nd demo data of NA12878 PCR WGS PE150 from MGISEQ-2000	https://db.cngb.org/search/experiment/CNX0023581/
DNBSEQ-G400	DNBSEQ-G400_PE150_PCRfree-1	PE150	PCRfree	CNSA	-	CNX0023582	the 1st demo data of NA12878 PCRfree WGS PE150 from MGISEQ-2000	https://db.cngb.org/search/experiment/CNX0023582/
DNBSEQ-G400	DNBSEQ-G400_PE150_PCRfree-2	PE150	PCRfree	CNSA	-	CNX0023583	the 2nd demo data of NA12878 PCRfree WGS PE150 from MGISEQ-2000	https://db.cngb.org/search/experiment/CNX0023583/
HiSeq2500	HiSeq2500_PE150	PE150	PCRfree	NCBI	-	-	downloaded PE148 data for comparsion	ftp://ftp.ncbi.nlm.nih.gov/giab/ftp/data/NA12878/NIST_NA12878_HG001_HiSeq_300x/
NovaSeq6000	NovaSeq6000_PE150	PE150	PCR	CNSA	ERR2438055	CNX0001347	a NA12878 PE150 dataset from NovaSeq6000, BaseSpace	https://db.cngb.org/search/experiment/CNX0001347/
