## Supplementary Table S3 for "Detection and characterization of copy number variants based on whole-genome sequencing by DNBSEQ platforms"

### Sheet: Sheet1
Tool	Sample	CNV							deletion							duplication
		Count	Length (bp)	Min length (bp)	Max length (bp)	Mean length (bp)	Median length (bp)		Count	Length (bp)	Min length (bp)	Max length (bp)	Mean length (bp)	Median length (bp)		Count	Length (bp)	Min length (bp)	Max length (bp)	Mean length (bp)	Median length (bp)
BreakDancer	BGISEQ-500_PE100	2329	6620382	53	957655	2842.59	374		2329	6620382	53	957655	2842.59	374		0	0	0	0	0	0
	BGISEQ-500_PE150-1	1646	7417695	51	957543	4506.5	752		1646	7417695	51	957543	4506.5	752		0	0	0	0	0	0
	BGISEQ-500_PE150-2	2265	7682627	71	957582	3391.89	397		2265	7682627	71	957582	3391.89	397		0	0	0	0	0	0
	DNBSEQ-G400_PE100	2160	7409596	97	957527	3430.37	457		2160	7409596	97	957527	3430.37	457		0	0	0	0	0	0
	DNBSEQ-G400_PE150_PCR-1	1576	9113084	77	957456	5782.41	606		1576	9113084	77	957456	5782.41	606		0	0	0	0	0	0
	DNBSEQ-G400_PE150_PCR-2	1600	7588935	98	957550	4743.08	623		1600	7588935	98	957550	4743.08	623		0	0	0	0	0	0
	DNBSEQ-G400_PE150_PCRfree-1	1519	8529248	78	957586	5615.04	777		1519	8529248	78	957586	5615.04	777		0	0	0	0	0	0
	DNBSEQ-G400_PE150_PCRfree-2	1523	8195451	93	957447	5381.12	771		1523	8195451	93	957447	5381.12	771		0	0	0	0	0	0
	HiSeq2500_PE150	968	7033673	93	694087	7266.19	2051.5		968	7033673	93	694087	7266.19	2051.5		0	0	0	0	0	0
	NovaSeq6000_PE150	897	6315565	161	957646	7040.76	2140		897	6315565	161	957646	7040.76	2140		0	0	0	0	0	0
CNVnator	BGISEQ-500_PE100	5778	27065325	375	392700	4684.2	1650		4857	13176225	375	392700	2712.83	1500		921	13889100	975	317700	15080.5	6075
	BGISEQ-500_PE150-1	3617	30097350	600	617850	8321.08	3450		2881	14453400	600	617850	5016.8	3000		736	15643950	1350	293250	21255.4	9450
	BGISEQ-500_PE150-2	4241	32365050	450	585450	7631.47	3600		3444	17327700	450	585450	5031.27	3150		797	15037350	600	293100	18867.4	8550
	DNBSEQ-G400_PE100	4354	26744400	500	437100	6142.49	2100		3595	12343100	500	437100	3433.41	1900		759	14401300	1100	239000	18974	7500
	DNBSEQ-G400_PE150_PCR-1	2234	22786200	450	582450	10199.7	3300		1521	8808900	450	582450	5791.52	2400		713	13977300	1050	293100	19603.5	8100
	DNBSEQ-G400_PE150_PCR-2	2209	22682250	450	591300	10268.1	3300		1515	8860350	450	591300	5848.42	2400		694	13821900	1500	331200	19916.3	8550
	DNBSEQ-G400_PE150_PCRfree-1	2890	25781250	450	589800	8920.85	3150		2208	11474400	750	589800	5196.74	2550		682	14306850	450	309600	20977.8	9000
	DNBSEQ-G400_PE150_PCRfree-2	2860	25432650	750	465600	8892.53	3150		2188	11373600	750	465600	5198.17	2550		672	14059050	1350	309450	20921.2	8775
	HiSeq2500_PE150	2660	26490750	600	585900	9958.93	3600		1965	11284200	600	585900	5742.6	3000		695	15206550	1200	346650	21879.9	9000
	NovaSeq6000_PE150	1229	22537200	750	587700	18337.8	6000		632	6666600	750	587700	10548.4	3750		597	15870600	1500	371850	26583.9	10950
Pindel	BGISEQ-500_PE100	4924	12031866	51	920483	2443.51	133		3882	5652112	51	269849	1455.98	172		1042	6379754	51	920483	6122.6	92
	BGISEQ-500_PE150-1	4463	9207398	51	957565	2063.05	196		3967	4872528	51	269849	1228.27	216		496	4334870	53	957565	8739.66	146
	BGISEQ-500_PE150-2	4310	8238604	51	920483	1911.51	185		3867	4734089	51	230861	1224.23	194		443	3504515	53	920483	7910.87	161
	DNBSEQ-G400_PE100	4688	9030265	51	920483	1926.25	161.5		3743	4563363	51	299994	1219.17	230		945	4466902	52	920483	4726.88	95
	DNBSEQ-G400_PE150_PCR-1	4577	11810239	51	957565	2580.34	172		4043	6353355	51	560521	1571.45	177		534	5456884	51	957565	10218.9	156.5
	DNBSEQ-G400_PE150_PCR-2	4689	11209989	51	957565	2390.7	170		4098	5275285	51	560521	1287.28	172		591	5934704	54	957565	10041.8	157
	DNBSEQ-G400_PE150_PCRfree-1	4221	12073462	51	957565	2860.33	193		3746	4939141	51	302822	1318.51	203		475	7134321	51	957565	15019.6	178
	DNBSEQ-G400_PE150_PCRfree-2	4172	9836816	51	920483	2357.82	191		3705	5296118	51	560521	1429.45	205		467	4540698	54	920483	9723.12	171
	HiSeq2500_PE150	4045	10684760	51	957565	2641.47	114		3611	4445854	51	560521	1231.2	109		434	6238906	53	957565	14375.4	133
	NovaSeq6000_PE150	5730	9635717	51	920483	1681.63	310		5315	4786487	51	498119	900.562	314		415	4849230	53	920483	11684.9	143
DELLY	BGISEQ-500_PE100	1904	23380336	181	957627	12279.6	1181.5		1481	11728597	299	957627	7919.38	1234		423	11651739	181	804248	27545.5	942
	BGISEQ-500_PE150-1	1624	22425393	186	957532	13808.7	1585.5		1180	11594721	313	957532	9826.03	1976		444	10830672	186	920516	24393.4	722.5
	BGISEQ-500_PE150-2	2209	28010134	216	960103	12680	922		1889	12792697	216	957591	6772.21	849		320	15217437	236	960103	47554.5	2248
	DNBSEQ-G400_PE100	1745	23127143	174	957566	13253.4	1353		1385	10581697	306	957517	7640.21	1393		360	12545446	174	957566	34848.5	1150.5
	DNBSEQ-G400_PE150_PCR-1	1902	23605128	158	957564	12410.7	1138		1340	11714435	306	957559	8742.12	1505		562	11890693	158	957564	21157.8	529
	DNBSEQ-G400_PE150_PCR-2	1900	23930244	137	957559	12594.9	1152		1352	11341281	283	957559	8388.52	1468.5		548	12588963	137	875090	22972.6	541
	DNBSEQ-G400_PE150_PCRfree-1	1705	25508389	156	957564	14960.9	1377		1220	11768508	254	957559	9646.32	1745		485	13739881	156	957564	28329.7	651
	DNBSEQ-G400_PE150_PCRfree-2	1713	22300807	176	957564	13018.6	1345		1224	11895880	294	957559	9718.86	1745		489	10404927	176	957564	21278	614
	HiSeq2500_PE150	1709	29726703	194	997240	17394.2	1566		1146	14287571	464	957559	12467.3	2172.5		563	15439132	194	997240	27423	718
	NovaSeq6000_PE150	1773	28520391	162	957566	16086	1567		1261	14820864	470	957559	11753.3	1934		512	13699527	162	957566	26756.9	883
LUMPY	BGISEQ-500_PE100	2378	18102158	151	957637	7612.35	678.5		2032	8555635	173	957637	4210.45	609		346	9546523	151	693979	27591.1	907.5
	BGISEQ-500_PE150-1	1422	17636142	78	957592	12402.4	1702		1184	8975237	78	957533	7580.44	1669		238	8660905	188	957592	36390.4	1825
	BGISEQ-500_PE150-2	2202	22365513	185	957592	10156.9	766		1964	10824583	209	957592	5511.5	646.5		238	11540930	185	957564	48491.3	2426.5
	DNBSEQ-G400_PE100	1889	18246958	144	957523	9659.59	985		1600	9040784	144	957523	5650.49	981.5		289	9206174	173	957485	31855.3	1110
	DNBSEQ-G400_PE150_PCR-1	1609	17616370	179	957672	10948.6	1168		1344	9045070	179	957456	6729.96	1142.5		265	8571300	217	957672	32344.5	1452
	DNBSEQ-G400_PE150_PCR-2	1533	20152801	88	957641	13146	1315		1279	11261128	88	957558	8804.63	1318		254	8891673	315	957641	35006.6	1269
	DNBSEQ-G400_PE150_PCRfree-1	1463	18580769	217	957633	12700.5	1464		1235	10262524	256	957582	8309.74	1421		228	8318245	217	957633	36483.5	1793.5
	DNBSEQ-G400_PE150_PCRfree-2	1505	18416490	232	957575	12236.9	1329		1292	9717874	232	957447	7521.57	1280.5		213	8698616	315	957575	40838.6	1855
	HiSeq2500_PE150	1380	22245560	186	957645	16120	2013.5		1127	10799648	266	957532	9582.65	2003		253	11445912	186	957645	45240.8	2337
	NovaSeq6000_PE150	1350	22020672	207	957641	16311.6	2187.5		1086	11500313	207	957630	10589.6	2155		264	10520359	225	957641	39849.8	2461
