## Supplementary Table S4 for "Detection and characterization of copy number variants based on whole-genome sequencing by DNBSEQ platforms"

### Sheet: Sheet1
bin size (bp)	50	75	100	150	200	500	1000
BGISEQ-500_PE100	3.80799	4.53975	5.11615	6.00674	6.71594	8.46438	10.4466
BGISEQ-500_PE150-1	2.62283	3.14361	3.57012	4.24511	4.71316	5.97242	7.08219
BGISEQ-500_PE150-2	2.58002	3.08474	3.5015	4.10907	4.46821	5.54312	6.54573
HiSeq2500_PE150	2.64048	3.25521	3.75384	4.5277	5.04339	6.49031	7.71409
DNBSEQ-G400_PE100	3.40912	4.05023	4.60011	5.37582	5.98813	7.65399	9.27245
DNBSEQ-G400_PE150_PCR-1	2.81005	3.53859	3.95376	4.68556	5.17453	6.70863	8.46811
DNBSEQ-G400_PE150_PCR-2	2.81962	3.52045	4.02908	4.73285	5.21572	6.77529	8.55757
DNBSEQ-G400_PE150_PCRfree-1	2.75746	3.36077	3.81717	4.50719	4.99811	6.4073	7.91928
DNBSEQ-G400_PE150_PCRfree-2	2.75725	3.35085	3.80578	4.49747	4.9852	6.36247	7.88213
NovaSeq6000_PE150	2.83066	3.28535	3.71173	4.74748	5.24795	7.67205	9.31188
