## Supplementary Table S5 for "Detection and characterization of copy number variants based on whole-genome sequencing by DNBSEQ platforms"

### Sheet: Sheet1
Tool	Sample	Count									Ratio in total CNVs (%)
		Total CNVs	Upstream	Exonic	Intronic	Downstream	Intergenic	CGI	CGIshore		Upstream	Exonic	Intronic	Downstream	Intergenic	CGI	CGIshore
BreakDancer	BGISEQ-500_PE100	2329	66	533	723	70	937	29	71		2.83383	22.8854	31.0434	3.00558	40.2319	1.24517	3.04852
	BGISEQ-500_PE150-1	1646	45	422	480	61	638	29	51		2.7339	25.6379	29.1616	3.70595	38.7606	1.76185	3.09842
	BGISEQ-500_PE150-2	2265	72	543	698	70	882	38	72		3.17881	23.9735	30.8168	3.09051	38.9404	1.6777	3.17881
	DNBSEQ-G400_PE100	2160	73	508	672	69	838	29	66		3.37963	23.5185	31.1111	3.19444	38.7963	1.34259	3.05556
	DNBSEQ-G400_PE150_PCR-1	1576	49	391	453	54	629	22	53		3.10914	24.8096	28.7437	3.4264	39.9112	1.39594	3.36294
	DNBSEQ-G400_PE150_PCR-2	1600	50	391	481	54	624	25	59		3.125	24.4375	30.0625	3.375	39	1.5625	3.6875
	DNBSEQ-G400_PE150_PCRfree-1	1519	48	386	454	52	579	28	44		3.15997	25.4115	29.8881	3.4233	38.1172	1.84332	2.89664
	DNBSEQ-G400_PE150_PCRfree-2	1523	46	384	457	45	591	21	52		3.02035	25.2134	30.0066	2.95469	38.805	1.37886	3.41431
	HiSeq2500_PE150	968	31	292	246	34	365	15	28		3.20248	30.1653	25.4132	3.5124	37.7066	1.54959	2.89256
	NovaSeq6000_PE150	897	32	269	245	32	319	12	31		3.56745	29.9889	27.3133	3.56745	35.563	1.33779	3.45596
CNVnator	BGISEQ-500_PE100	5778	220	1797	1467	229	2065	610	536		3.80755	31.1007	25.3894	3.96331	35.739	10.5573	9.27657
	BGISEQ-500_PE150-1	3617	126	1288	843	136	1224	124	295		3.48355	35.6096	23.3066	3.76002	33.8402	3.42826	8.15593
	BGISEQ-500_PE150-2	4241	131	1473	1000	177	1460	126	305		3.08889	34.7324	23.5793	4.17354	34.4258	2.971	7.1917
	DNBSEQ-G400_PE100	4354	199	1476	1039	169	1471	417	450		4.57051	33.8999	23.8631	3.88149	33.785	9.5774	10.3353
	DNBSEQ-G400_PE150_PCR-1	2234	79	859	477	91	728	81	172		3.53626	38.4512	21.3518	4.07341	32.5873	3.62578	7.69919
	DNBSEQ-G400_PE150_PCR-2	2209	79	833	465	95	737	91	192		3.57628	37.7094	21.0502	4.30059	33.3635	4.11951	8.69172
	DNBSEQ-G400_PE150_PCRfree-1	2890	123	1095	637	110	925	195	305		4.25606	37.8893	22.0415	3.80623	32.0069	6.7474	10.5536
	DNBSEQ-G400_PE150_PCRfree-2	2860	116	1090	635	104	915	182	314		4.05594	38.1119	22.2028	3.63636	31.993	6.36364	10.979
	HiSeq2500_PE150	2660	95	1059	587	112	807	126	273		3.57143	39.812	22.0677	4.21053	30.3383	4.73684	10.2632
	NovaSeq6000_PE150	1229	40	529	221	43	396	27	64		3.25468	43.0431	17.9821	3.49878	32.2213	2.19691	5.20749
Pindel	BGISEQ-500_PE100	4924	170	1090	1569	153	1942	117	281		3.45248	22.1365	31.8643	3.10723	39.4395	2.37612	5.70674
	BGISEQ-500_PE150-1	4463	169	992	1412	145	1745	91	221		3.78669	22.2272	31.6379	3.24894	39.0993	2.03899	4.95183
	BGISEQ-500_PE150-2	4310	147	941	1398	129	1695	91	194		3.41067	21.8329	32.4362	2.99304	39.3271	2.11137	4.50116
	DNBSEQ-G400_PE100	4688	166	1036	1481	156	1849	88	252		3.54096	22.099	31.5913	3.32765	39.4411	1.87713	5.37543
	DNBSEQ-G400_PE150_PCR-1	4577	161	1029	1432	154	1801	117	246		3.51759	22.482	31.2869	3.36465	39.3489	2.55626	5.3747
	DNBSEQ-G400_PE150_PCR-2	4689	177	1075	1500	154	1783	111	250		3.77479	22.926	31.9898	3.28428	38.0252	2.36724	5.33163
	DNBSEQ-G400_PE150_PCRfree-1	4221	138	942	1346	129	1666	70	220		3.26937	22.317	31.8882	3.05615	39.4693	1.65837	5.21204
	DNBSEQ-G400_PE150_PCRfree-2	4172	153	913	1348	144	1614	79	204		3.66731	21.884	32.3106	3.45158	38.6865	1.89358	4.88974
	HiSeq2500_PE150	4045	134	832	1300	123	1656	60	181		3.31273	20.5686	32.1384	3.04079	40.9394	1.48331	4.47466
	NovaSeq6000_PE150	5730	254	1310	1897	196	2073	98	322		4.43281	22.8621	33.1065	3.42059	36.178	1.7103	5.61955
DELLY	BGISEQ-500_PE100	1904	62	577	523	62	680	47	85		3.2563	30.3046	27.4685	3.2563	35.7143	2.46849	4.46429
	BGISEQ-500_PE150-1	1624	53	506	392	62	611	46	62		3.26355	31.1576	24.1379	3.81773	37.6232	2.83251	3.81773
	BGISEQ-500_PE150-2	2209	71	649	596	73	820	53	85		3.21412	29.3798	26.9805	3.30466	37.1209	2.39928	3.84789
	DNBSEQ-G400_PE100	1745	57	518	450	64	656	35	71		3.26648	29.6848	25.788	3.66762	37.5931	2.00573	4.06877
	DNBSEQ-G400_PE150_PCR-1	1902	64	572	482	68	716	51	87		3.36488	30.0736	25.3417	3.57518	37.6446	2.68139	4.57413
	DNBSEQ-G400_PE150_PCR-2	1900	62	566	480	72	720	64	89		3.26316	29.7895	25.2632	3.78947	37.8947	3.36842	4.68421
	DNBSEQ-G400_PE150_PCRfree-1	1705	48	522	427	70	638	38	65		2.81525	30.6158	25.044	4.10557	37.4194	2.22874	3.81232
	DNBSEQ-G400_PE150_PCRfree-2	1713	57	503	444	59	650	38	70		3.3275	29.3637	25.9194	3.44425	37.9451	2.21833	4.0864
	HiSeq2500_PE150	1709	59	515	392	54	689	29	49		3.45231	30.1346	22.9374	3.15974	40.316	1.6969	2.86717
	NovaSeq6000_PE150	1773	59	566	417	69	662	39	73		3.32769	31.9233	23.5195	3.89171	37.3378	2.19966	4.11732
LUMPY	BGISEQ-500_PE100	2378	74	615	716	77	896	43	81		3.11186	25.8621	30.1093	3.23802	37.6787	1.80824	3.40622
	BGISEQ-500_PE150-1	1422	51	444	349	53	525	35	43		3.5865	31.2236	24.5429	3.72714	36.9198	2.46132	3.02391
	BGISEQ-500_PE150-2	2202	70	607	611	74	840	49	71		3.17893	27.5658	27.7475	3.36058	38.1471	2.22525	3.22434
	DNBSEQ-G400_PE100	1889	56	532	517	66	718	31	64		2.96453	28.163	27.369	3.49391	38.0095	1.64108	3.38804
	DNBSEQ-G400_PE150_PCR-1	1609	51	475	426	66	591	43	61		3.16967	29.5214	26.4761	4.10193	36.7309	2.67247	3.79117
	DNBSEQ-G400_PE150_PCR-2	1533	50	453	399	56	575	42	58		3.26158	29.5499	26.0274	3.65297	37.5082	2.73973	3.78343
	DNBSEQ-G400_PE150_PCRfree-1	1463	50	439	378	55	541	30	47		3.41763	30.0068	25.8373	3.7594	36.9788	2.05058	3.21258
	DNBSEQ-G400_PE150_PCRfree-2	1505	50	442	403	50	560	27	49		3.32226	29.3688	26.7774	3.32226	37.2093	1.79402	3.25581
	HiSeq2500_PE150	1380	49	445	330	50	506	21	39		3.55072	32.2464	23.913	3.62319	36.6667	1.52174	2.82609
	NovaSeq6000_PE150	1350	49	458	317	50	476	28	48		3.62963	33.9259	23.4815	3.7037	35.2593	2.07407	3.55556
